# Identification of leukemic and pre-leukemic stem cells by clonal tracking from single-cell transcriptomics

**DOI:** 10.1101/500108

**Authors:** Lars Velten, Benjamin A. Story, Pablo Hernández-Malmierca, Simon Raffel, Daniel R. Leonce, Jennifer Milbank, Malte Paulsen, Aykut Demir, Chelsea Szu-Tu, Robert Frömel, Christoph Lutz, Daniel Nowak, Johann-Christoph Jann, Caroline Pabst, Tobias Boch, Wolf-Karsten Hofmann, Carsten Müller-Tidow, Andreas Trumpp, Simon Haas, Lars M. Steinmetz

**Affiliations:** Centre for Genomic Regulation (CRG), The Barcelona Institute of Science and Technology, Dr. Aiguader 88, Barcelona 08003, Spain; Universitat Pompeu Fabra (UPF), Barcelona, Spain; European Molecular Biology Laboratory (EMBL), Genome Biology Unit, 69117 Heidelberg, Germany; Swiss Federal Institute of Technology (ETH) Zurich, Department of Biosystems Science and Engineering, 4058 Basel, Switzerland; Heidelberg Institute for Stem Cell Technology and Experimental Medicine (HI-STEM gGmbH), 69120 Heidelberg, Germany; Division of Stem Cells and Cancer, Deutsches Krebsforschungszentrum (DKFZ) and DKFZ-ZMBH Alliance, 69120 Heidelberg, Germany; Department of Internal Medicine V, Hematology, Oncology and Rheumatology, University of Heidelberg, 69120 Heidelberg, Germany; European Molecular Biology Laboratory (EMBL), Flow Cytometry Core Facility, 69117 Heidelberg, Germany; Department of Hematology and Oncology, Medical Faculty Mannheim, Heidelberg University, 68167 Mannheim, Germany; Molecular Medicine Partnership Unit (MMPU), University of Heidelberg and European Molecular Biology Laboratory (EMBL), Heidelberg, Germany; German Cancer Consortium (DKTK), 69120 Heidelberg, Germany; Berlin Institute of Health (BIH), 10178 Berlin, Germany; Charité-Universitätsmedizin, 10117 Berlin, Germany; Berlin Institute for Medical Systems Biology, Max Delbrück Center for Molecular Medicine in the Helmholtz Association, 10115 Berlin, Germany; Department of Genetics, Stanford University School of Medicine, Stanford, California 94305, USA; Stanford Genome Technology Center, Palo Alto, California 94304, USA

**Keywords:** Acute Myeloid Leukemia, Cancer evolution, Cancer stem cells, Single-cell genomics

## Abstract

Cancer stem cells drive disease progression and relapse in many types of cancer. Despite this, a thorough characterization of these cells remains elusive and with it the ability to eradicate cancer at its source. In acute myeloid leukemia (AML), leukemic stem cells (LSCs) underlie mortality but are difficult to isolate due to their low abundance and high similarity to healthy hematopoietic stem cells (HSCs). Here, we demonstrate that LSCs, HSCs, and pre-leukemic stem cells can be identified and molecularly profiled by combining single-cell transcriptomics with lineage tracing using both nuclear and mitochondrial somatic variants. While mutational status discriminates between healthy and cancerous cells, gene expression distinguishes stem cells and progenitor cell populations. Our approach enables the identification of LSC-specific gene expression programs and the characterization of differentiation blocks induced by leukemic mutations. Taken together, we demonstrate the power of single-cell multi-omic approaches in characterizing cancer stem cells.
