## Supplementary Table 4 for "Identification of leukemic and pre-leukemic stem cells by clonal tracking from single-cell transcriptomics"

### Sheet: Sheet1
Antigen	Used for	Clone	Fluorochrome	Company	Dilution
CD135	Index Sort	4G8	PE	BD Pharmingen	1:20
CD15	Colony Classification	W6D3	Alexa700	BioLegend	1:100
CD19	Colony Classification	HIB19	eFluor 450	eBioscience	1:80
CD19	Index Sort	HIB19	APC	eBioscience	1:20
CD20	Index Sort	2H7	APC	BD Pharmingen	1:20
CD235a	Colony Classification/Index Sort	HIR2	APC	BD Pharmingen	1:30
CD33	Colony Classification	WM-53	PE-Cy7	eBioscience	1:200
CD33	Index Sort	WM53	BV421	BioLegend	1:100
CD34	Colony Classification/Index Sort	4H11	APC-eFluor 780	eBioscience	1:30
CD38	Index Sort	HIT2	Alexa 700	eBioscience	1:30
CD4	Index Sort	RPA-T4	APC	BD Pharmingen	1:20
CD41a	Colony Classification	HIP8	FITC	eBioscience	1:200
CD41a	Index Sort	HIP8	APC	eBioscience	1:30
CD45	Colony Classification/Mesenchymal sort	HI30	PE	eBioscience	1:200
CD45RA	Index Sort	HI100	FITC	BioLegend	1:20
CD66b	Colony Classification	G10F5	PerCP/Cy5.5	BioLegend	1:100
CD8	Index Sort	RPA-T8	APC	BD Pharmingen	1:20
CD90	Index Sort	5E10	PE-Cy5	BD Pharmingen	1:20
GPR56	Index Sort	CG4	PE-Cy7	BioLegend	1:20
Tim3	Index Sort	F38-2E2	BV605	BioLegend	1:50
CD105	Mesenchymal sort	43A3	FITC	BioLegend
