## Supplementary Table 5 for "Identification of leukemic and pre-leukemic stem cells by clonal tracking from single-cell transcriptomics"

### Sheet: MutaSeq, P1
Identifier	Sequence
11.EAPP.both.L.inner	TCGTCGGCAGCGTCAGATGTGTATAAGAGACAGCTTCAGTGGAACATTCAGTGCAC
11.EAPP.cDNA.R.inner	GTCTCGTGGGCTCGGAGATGTGTATAAGAGACAGGATGAGGTCTAACCGGGAAGATG
13.KIF7.both.L.inner	TCGTCGGCAGCGTCAGATGTGTATAAGAGACAGGTTTCCAGGTCAAGGGTAACGG
13.KIF7.cDNA.R.inner	GTCTCGTGGGCTCGGAGATGTGTATAAGAGACAGAAATGAAGATGAGCTCCACCTGG
15.SRSF2.both.L.inner	TCGTCGGCAGCGTCAGATGTGTATAAGAGACAGGGCTGTGGTGTGAGTCCGG
15.SRSF2.both.R.inner	GTCTCGTGGGCTCGGAGATGTGTATAAGAGACAGCTGAGGACGCTATGGATGCCAT
16.CEBPA.cDNA.L.inner	TCGTCGGCAGCGTCAGATGTGTATAAGAGACAGGGTCATTGTCACTGGTCAGCTC
16.CEBPA.cDNA.R.inner	GTCTCGTGGGCTCGGAGATGTGTATAAGAGACAGTGGACAAGAACAGCAACGAGTA
17.CEBPA.cDNA.L.inner	TCGTCGGCAGCGTCAGATGTGTATAAGAGACAGCCCGATGAGCAGCCACCTG
17.CEBPA.cDNA.R.inner	GTCTCGTGGGCTCGGAGATGTGTATAAGAGACAGGACGTCTCGTGCTCGCAGA
19.ZC3H4.cDNA.L.inner	TCGTCGGCAGCGTCAGATGTGTATAAGAGACAGGTCCAGGGTGGGCATGGATT
19.ZC3H4.cDNA.R.inner	GTCTCGTGGGCTCGGAGATGTGTATAAGAGACAGATCAAGAAGGACGTGACCCTGAG
1.SPEN.cDNA.L.inner	TCGTCGGCAGCGTCAGATGTGTATAAGAGACAGTTTCTTGTTTGTGTTTCGCTTGC
1.SPEN.cDNA.R.inner	GTCTCGTGGGCTCGGAGATGTGTATAAGAGACAGGAAGCCAGAGGAAATAGCAGTGA
20.TTN.cDNA.L.inner	TCGTCGGCAGCGTCAGATGTGTATAAGAGACAGCAGCAAACACTCGGAAGAAGTAG
20.TTN.cDNA.R.inner	GTCTCGTGGGCTCGGAGATGTGTATAAGAGACAGGTGGTACAAAAACGTGATGCAGA
21.KLF7.cDNA.L.inner	TCGTCGGCAGCGTCAGATGTGTATAAGAGACAGGCTCTCAGCTCCGTAAAGGTG
21.KLF7.cDNA.R.inner	GTCTCGTGGGCTCGGAGATGTGTATAAGAGACAGGTGAACCCTCTTCTTGTTTTCGG
22.FZD5.cDNA.L.inner	TCGTCGGCAGCGTCAGATGTGTATAAGAGACAGCATCCGCAGCGTCATCAAG
22.FZD5.cDNA.R.inner	GTCTCGTGGGCTCGGAGATGTGTATAAGAGACAGGTAGTGCTGCTCGTACAGGTAGC
24.TET2.cDNA.L.inner	TCGTCGGCAGCGTCAGATGTGTATAAGAGACAGAAAGTTGAAATGTCAGGGCCAGT
24.TET2.cDNA.R.inner	GTCTCGTGGGCTCGGAGATGTGTATAAGAGACAGCAGAAGCAGCTGTTCTTTTGGTT
25.TET2.cDNA.L.inner	TCGTCGGCAGCGTCAGATGTGTATAAGAGACAGCTAGTTTCCTTTGTCGGCAAGTC
25.TET2.cDNA.R.inner	GTCTCGTGGGCTCGGAGATGTGTATAAGAGACAGAAAGTCTCTGACGTGGATGAGTT
5.ARTNL.cDNA.L.inner	TCGTCGGCAGCGTCAGATGTGTATAAGAGACAGCTGTGAGCTGTGGGAAGGTT
5.ARTNL.cDNA.R.inner	GTCTCGTGGGCTCGGAGATGTGTATAAGAGACAGCACACTACGGAGTCGATGGT
9.C12orf73.cDNA.L.inner	TCGTCGGCAGCGTCAGATGTGTATAAGAGACAGGGTCGGTAGTACCTGTGCAC
9.C12orf73.cDNA.R.inner	GTCTCGTGGGCTCGGAGATGTGTATAAGAGACAGCGTGCCCATGTCCACCTAC
control.pGIBSThr.L	TCGTCGGCAGCGTCAGATGTGTATAAGAGACAG GATGTCGCTCCACACCTTCA
control.pGIBSThr.R	GTCTCGTGGGCTCGGAGATGTGTATAAGAGACAG ACAGAAACAGTCGCCGGAAT

### Sheet: MutaSeq, P2
Identifier	Sequence
P3.NRAS.L.i	TCGTCGGCAGCGTCAGATGTGTATAAGAGACAGACCTGTTTGTTGGACATACTGGA
P3.ARID2.L.i	TCGTCGGCAGCGTCAGATGTGTATAAGAGACAGTCCATGAGGGATTCCTGCAG
P3.NPIPB3.L.i	TCGTCGGCAGCGTCAGATGTGTATAAGAGACAGCGTGGTTTTTCTGCCTCAGCC
P3.POLI.L.i	TCGTCGGCAGCGTCAGATGTGTATAAGAGACAGGCATGAGAGAGGATGCACAGA
P3.ZNF675.L.i	TCGTCGGCAGCGTCAGATGTGTATAAGAGACAGGCAATCGCAGGCACTCGG
P3.DNMT3A.L.i	TCGTCGGCAGCGTCAGATGTGTATAAGAGACAGAGGGTATTTGGTTTCCCAGTCCA
P3.LNPK.L.i	TCGTCGGCAGCGTCAGATGTGTATAAGAGACAGTCCCCTGCTACTTCAGTGCC
P3.RUNX1.L.i	TCGTCGGCAGCGTCAGATGTGTATAAGAGACAGTACCACCTGTACTACGGCGC
P3.NPM1.L.i	TCGTCGGCAGCGTCAGATGTGTATAAGAGACAGTGCTTCCGGATGACTGACCA
P3.MAN1A1.L.i	TCGTCGGCAGCGTCAGATGTGTATAAGAGACAGACACTACCTTGAACTCGGGGC
P3.RGS3.L.i	TCGTCGGCAGCGTCAGATGTGTATAAGAGACAGAGATGGGCAGATCGCAAGGT
P3.NRAS.R.i	GTCTCGTGGGCTCGGAGATGTGTATAAGAGACAGAGAGGAAGCCTTCGCCTGTC
P3.ARID2.R.i	GTCTCGTGGGCTCGGAGATGTGTATAAGAGACAGTGGTAGGAGTAAAACGGAGGGC
P3.NPIPB3.R.i	GTCTCGTGGGCTCGGAGATGTGTATAAGAGACAGCTTCCACCCTCAGCTCCACC
P3.POLI.R.i	GTCTCGTGGGCTCGGAGATGTGTATAAGAGACAGGTGAGAGTCGTCAGTGCCCT
P3.ZNF675.R.i	GTCTCGTGGGCTCGGAGATGTGTATAAGAGACAGGTCTCCCTCTGATGCCGAGC
P3.DNMT3A.R.i	GTCTCGTGGGCTCGGAGATGTGTATAAGAGACAGCGAAGAGGTGGCGGATGACT
P3.LNPK.R.i	GTCTCGTGGGCTCGGAGATGTGTATAAGAGACAGTCCCAGCACTTTGAGAGGTCG
P3.RUNX1.R.i	GTCTCGTGGGCTCGGAGATGTGTATAAGAGACAGCTCTGGTTCGGGAGGCTGG
P3.NPM1.R.i	GTCTCGTGGGCTCGGAGATGTGTATAAGAGACAGAGGACAGCCAGATATCAACTGT
P3.MAN1A1.R.i	GTCTCGTGGGCTCGGAGATGTGTATAAGAGACAGCGATGGCTTCAACACCACCA
P3.RGS3.R.i	GTCTCGTGGGCTCGGAGATGTGTATAAGAGACAGGCTCCAGAGGCTGTGAGCAA

### Sheet: MutaSeq, P3
Identifier	Sequence
P2.SLIT1.L	TCGTCGGCAGCGTCAGATGTGTATAAGAGACAGATGCACTGCAGGGCATTGTA
P2.SMC3.L	TCGTCGGCAGCGTCAGATGTGTATAAGAGACAGTGAGAGAGACAGAAGGGGGT
P2.ANKRD42.L	TCGTCGGCAGCGTCAGATGTGTATAAGAGACAGTTGTCGCTCCCACAACCAAT
P2.IDH2.L	TCGTCGGCAGCGTCAGATGTGTATAAGAGACAGTTTGCAGATGATGGGCTCCC
P2.SRSF2.L	TCGTCGGCAGCGTCAGATGTGTATAAGAGACAGCGGCTGTGGTGTGAGTCC
P2.KLK11.L	TCGTCGGCAGCGTCAGATGTGTATAAGAGACAGTGGTGTCTGTGATGTTGCCG
P2.DNAH7.L	TCGTCGGCAGCGTCAGATGTGTATAAGAGACAGTGTCCATGCAGAATCGCGTA
P2.NYAP2.L	TCGTCGGCAGCGTCAGATGTGTATAAGAGACAGGGACTCCTCCTTGTCCCAGA
P2.RTP5.L	TCGTCGGCAGCGTCAGATGTGTATAAGAGACAGAGGGCTTCCTCTTCAAAGGC
P2.SMOX.L	TCGTCGGCAGCGTCAGATGTGTATAAGAGACAGGTCCTCGCTGCTGAGAAGAG
P2.DNAH1.L	TCGTCGGCAGCGTCAGATGTGTATAAGAGACAGTCCTCAATGCTGTTGGGCTT
P2.SLC26A1.L	TCGTCGGCAGCGTCAGATGTGTATAAGAGACAGGCCCTAAGGGTCATTTTATTAGTCA
P2.ANGPT1.L	TCGTCGGCAGCGTCAGATGTGTATAAGAGACAGAATCGCTTCTGACATTGCGC
P2.SLIT1.R	GTCTCGTGGGCTCGGAGATGTGTATAAGAGACAGTCAAGTACCTGCAGCTCGTG
P2.SMC3.R	GTCTCGTGGGCTCGGAGATGTGTATAAGAGACAGGTCCAAATCTTCTGATCGTGCC
P2.ANKRD42.R	GTCTCGTGGGCTCGGAGATGTGTATAAGAGACAGAGAAGTTCTTCCGGCACCAG
P2.IDH2.R	GTCTCGTGGGCTCGGAGATGTGTATAAGAGACAGCACCATCACCCCTGATGAGG
P2.SRSF2.R	GTCTCGTGGGCTCGGAGATGTGTATAAGAGACAGACGCTATGGATGCCATGGAC
P2.KLK11.R	GTCTCGTGGGCTCGGAGATGTGTATAAGAGACAGCAGTTACGCCTGCCTCACA
P2.DNAH7.R	GTCTCGTGGGCTCGGAGATGTGTATAAGAGACAGTGCCAGTAGTACCTAAGCTGAC
P2.NYAP2.R	GTCTCGTGGGCTCGGAGATGTGTATAAGAGACAGTGGTCATCGTCCTCCTTCCT
P2.RTP5.R	GTCTCGTGGGCTCGGAGATGTGTATAAGAGACAGCCCACACAGTAGAACACGGT
P2.SMOX.R	GTCTCGTGGGCTCGGAGATGTGTATAAGAGACAGCCAGGTCTGAAGGCAGTCAG
P2.DNAH1.R	GTCTCGTGGGCTCGGAGATGTGTATAAGAGACAGCTGTCCAAGAAACGCAAGGC
P2.SLC26A1.R	GTCTCGTGGGCTCGGAGATGTGTATAAGAGACAGCTGACACACACGTTCAAGCC
P2.ANGPT1.R	GTCTCGTGGGCTCGGAGATGTGTATAAGAGACAGTGCGGGACAAAACCATGGAA

### Sheet: MutaSeq, P4
Identifier	Sequence
P4.KMT2A.L.i	TCGTCGGCAGCGTCAGATGTGTATAAGAGACAGGGGCGCTCGTTCTCCTCTAA
P4.KMT5A.L.i	TCGTCGGCAGCGTCAGATGTGTATAAGAGACAGCCTCCGCTCCACCATCTCC
P4.DCC.L.i	TCGTCGGCAGCGTCAGATGTGTATAAGAGACAGGGTTTGAGGCCTGTTGCTGT
P4.HSD11B1L.L.i	TCGTCGGCAGCGTCAGATGTGTATAAGAGACAGCCAGCTCCTCACCAACACCA
P4.MIEF1.L.i	TCGTCGGCAGCGTCAGATGTGTATAAGAGACAGCTTCTCCAGCTGCCTCTCCC
P4.NPM1.L.i	TCGTCGGCAGCGTCAGATGTGTATAAGAGACAGGCAACTCATCCTTTGCACCAG
P4.BRAF.L.i	TCGTCGGCAGCGTCAGATGTGTATAAGAGACAGTGGGACCCACTCCATCGAGA
P4.NFX1.L.i	TCGTCGGCAGCGTCAGATGTGTATAAGAGACAGTGTCCCCCTTGCACTTTCCT
P4.NUP188.L.i	TCGTCGGCAGCGTCAGATGTGTATAAGAGACAGCAAGGCCTGCTGCTCTGATG
P4.KMT2A.R.i	GTCTCGTGGGCTCGGAGATGTGTATAAGAGACAGACCCAGGGTGGTTTGCTTTCT
P4.KMT5A.R.i	GTCTCGTGGGCTCGGAGATGTGTATAAGAGACAGGAGATCCCAGGCGGTGACAG
P4.DCC.R.i	GTCTCGTGGGCTCGGAGATGTGTATAAGAGACAGAGACGTCTGAGGTGCGACTT
P4.HSD11B1L.R.i	GTCTCGTGGGCTCGGAGATGTGTATAAGAGACAGGGGCCCTGTTCTTCGCCTAT
P4.MIEF1.R.i	GTCTCGTGGGCTCGGAGATGTGTATAAGAGACAGTCTCTATCGGGCTCTGTTGCG
P4.NPM1.R.i	GTCTCGTGGGCTCGGAGATGTGTATAAGAGACAGCCCCTGAGGCCCCAGAACTA
P4.BRAF.R.i	GTCTCGTGGGCTCGGAGATGTGTATAAGAGACAGCGCCAAGTCAATCATCCACAGAG
P4.NFX1.R.i	GTCTCGTGGGCTCGGAGATGTGTATAAGAGACAGGCTGCTATAAACATGCGTGTGC
P4.NUP188.R.i	GTCTCGTGGGCTCGGAGATGTGTATAAGAGACAGGAGTCCAGAGGCCACCGTC

### Sheet: Colony DNA-seq (Figure 2d)
Mutation	ID	Sequence
	1.SPEN.both.R.inner	GTCTCGTGGGCTCGGAGATGTGTATAAGAGACAGTTTCTTGTTTGTGTTTCGCTTGC
	1.SPEN.gDNA.L.inner	TCGTCGGCAGCGTCAGATGTGTATAAGAGACAGAGCCAAAGGGTCTAAAGAAGTGG
	1.SPEN.gDNA.L.outer	GCTACAGAATCTTCTAGGCC
	1.SPEN.gDNA.R.outer	GGTTTCTCACTCTGCTTTTC
	11.EAPP.both.L.inner	TCGTCGGCAGCGTCAGATGTGTATAAGAGACAGCTTCAGTGGAACATTCAGTGCAC
	11.EAPP.both.L.outer	AAAGACTTCATCCTTGTCGT
	11.EAPP.gDNA.R.inner	GTCTCGTGGGCTCGGAGATGTGTATAAGAGACAGAGATGAGGTCTAACCGGGAAGAT
	11.EAPP.gDNA.R.outer	AACCCCAATTCTCCATTTCA
	15.SRSF2.both.L.inner	TCGTCGGCAGCGTCAGATGTGTATAAGAGACAGGGCTGTGGTGTGAGTCCGG
	15.SRSF2.both.R.inner	GTCTCGTGGGCTCGGAGATGTGTATAAGAGACAGCTGAGGACGCTATGGATGCCAT
	15.SRSF2.gDNA.L.outer	CTCAGCCCCGTTTACCT
	15.SRSF2.gDNA.R.outer	GGGTATGACCTCCCTCAA
	16.CEBPA.both.L.outer	ACCCCAAACCACTCCC
	16.CEBPA.both.R.outer	CAAGGCCAAGAAGTCGG
	16.CEBPA.gDNA.L.inner	TCGTCGGCAGCGTCAGATGTGTATAAGAGACAGGTCATTGTCACTGGTCAGCTCC
	16.CEBPA.gDNA.R.inner	GTCTCGTGGGCTCGGAGATGTGTATAAGAGACAGTGGACAAGAACAGCAACGAGTAC
	24.TET2.both.R.outer	GAGTCTTGACAGGTGTATCC
	24.TET2.gDNA.L.inner	TCGTCGGCAGCGTCAGATGTGTATAAGAGACAGGTAAAAGTTGAAATGTCAGGGCCA
	24.TET2.gDNA.L.outer	ACTCTCAAATCACAGAAGCA
	24.TET2.gDNA.R.inner	GTCTCGTGGGCTCGGAGATGTGTATAAGAGACAGGCTGTTCTTTTGGTTGGTGTCTT
	25.TET2.both.L.inner	TCGTCGGCAGCGTCAGATGTGTATAAGAGACAGAAAGTCTCTGACGTGGATGAGTT
	25.TET2.gDNA.L.outer	CGAGAATTTGGAGGAAAACC
	25.TET2.gDNA.R.inner	GTCTCGTGGGCTCGGAGATGTGTATAAGAGACAGGGCTCTGCTAACATCCTGACTTT
	25.TET2.gDNA.R.outer	TATTTGAGCTGTTCTCCAGG
chrM:1282	chrM:1282.L.inner	TCGTCGGCAGCGTCAGATGTGTATAAGAGACAGTCACCCGATGAGGCAACCAG
chrM:2537	chrM:2537.L.outer	ACAGCCACAGAACTAATCATATT
chrM:3335-3350	chrM:3335-3350.R.inner	GTCTCGTGGGCTCGGAGATGTGTATAAGAGACAGGTGAGCCTAGGGTGTTGTGAGT
chrM:5492	chrM:5492.R.outer	AGTGAGAGTGAGTAGTAGAATGT
chrM:7527	chrM:7527.L.inner	TCGTCGGCAGCGTCAGATGTGTATAAGAGACAGTCAACCCCCTGACAAAACACA
chrM:8167	chrM:8167.L.outer	TATAATACGCCTCACACTCATTC
chrM:11196	chrM:11196.R.inner	GTCTCGTGGGCTCGGAGATGTGTATAAGAGACAGACGAGGGCTATGTGGCTGAT
chrM:11559	chrM:11559.R.outer	AGTCCTTGAGAGAGGATTATGAT
chrM:14462	chrM:14462.L.inner	TCGTCGGCAGCGTCAGATGTGTATAAGAGACAGACCCCGATCAACCTCACCAC
chrM:16233	chrM:16233.L.outer	GAGCCTGTTCTGTAATCGATAAA
chrM:1282	chrM:1282.R.inner	GTCTCGTGGGCTCGGAGATGTGTATAAGAGACAGGCCCATTTCTTGCCACCTCA
chrM:2537	chrM:2537.R.outer	TTCGACCCTTAAGTTTCATAAGG
chrM:3335-3350	chrM:3335-3350.L.inner	TCGTCGGCAGCGTCAGATGTGTATAAGAGACAGGGGGGAATGATGGTTGTCTTTGG
chrM:5492	chrM:5492.L.outer	TAATCAACGCCCATAATCATACA
chrM:7527	chrM:7527.R.inner	GTCTCGTGGGCTCGGAGATGTGTATAAGAGACAGACCTCCATCGCTAACCCCAC
chrM:8167	chrM:8167.R.outer	CTGAATTTTGGGGGAGGTTATAT
chrM:11196	chrM:11196.L.inner	TCGTCGGCAGCGTCAGATGTGTATAAGAGACAGTGGGTGAGGGGTGGCTTTG
chrM:11559	chrM:11559.L.outer	ACTATTCTCTGTTCTTTCATGGG
chrM:14462	chrM:14462.R.inner	GTCTCGTGGGCTCGGAGATGTGTATAAGAGACAGAAAACCCCCTCCCCATGCTT
chrM:16233	chrM:16233.R.outer	GTACTATGTACTGTTAAGGGTGG
chrM:1282	chrM:1282.L.inner	TCGTCGGCAGCGTCAGATGTGTATAAGAGACAGCGCGGCCGTTAAACATGTGT
chrM:2537	chrM:2537.L.outer	CAAGTCATTATTACCCTCACTGT
chrM:3335-3350	chrM:3335-3350.R.inner	GTCTCGTGGGCTCGGAGATGTGTATAAGAGACAGCTCGGCAAATCTTACCCCGC
chrM:5492	chrM:5492.R.outer	AATTAAAGCTCCATAGGGTCTTC
chrM:7527	chrM:7527.L.inner	TCGTCGGCAGCGTCAGATGTGTATAAGAGACAGACATACCCATGGCCAACCTCC
chrM:8167	chrM:8167.L.outer	AGGTTCAATTCCTCTTCTTAACA
chrM:11196	chrM:11196.R.inner	GTCTCGTGGGCTCGGAGATGTGTATAAGAGACAGTAGGGGCCTACAACGTTGGG
chrM:11559	chrM:11559.R.outer	GAATAAATAGGAGGCCTAGGTTG
chrM:14462	chrM:14462.L.inner	TCGTCGGCAGCGTCAGATGTGTATAAGAGACAGCTCATCGCCCTTACCACGCT
chrM:16233	chrM:16233.L.outer	TACTCCCCATATCTAACAACGTA
chrM:1282	chrM:1282.R.inner	GTCTCGTGGGCTCGGAGATGTGTATAAGAGACAGGGCTTTGAAGGCTCTTGGTCT
chrM:2537	chrM:2537.R.outer	TAGATTGAAGCCAGTTGATTAGG
chrM:3335-3350	chrM:3335-3350.L.inner	TCGTCGGCAGCGTCAGATGTGTATAAGAGACAGGCTGGTTTCAAGCCAACCCC
chrM:5492	chrM:5492.L.outer	CATTCGAAGAACCCGTATACATA
chrM:7527	chrM:7527.R.inner	GTCTCGTGGGCTCGGAGATGTGTATAAGAGACAGACCTACTTGCGCTGCATGTG
chrM:8167	chrM:8167.R.outer	TAGTTTTGTTGTGAGTGTTAGGA
chrM:11196	chrM:11196.L.inner	TCGTCGGCAGCGTCAGATGTGTATAAGAGACAGACGATGGGCATGAAACTGTGG
chrM:11559	chrM:11559.L.outer	AAGCCCCCATTCGTATAATAATT
chrM:14462	chrM:14462.R.inner	GTCTCGTGGGCTCGGAGATGTGTATAAGAGACAGAGCTGTCCCCACATTAGGCT
chrM:16233	chrM:16233.R.outer	CATTTCACTGTAAAGAGGTGTTG

### Sheet: Protocol test (Figure S1)
Identifier	Sequence	Protocol		* for the targeted RT+ direct library PCR protocol, primers on opposite strand as the gene were used as is. For the targeted RT protocol, the ISPCR sequence AAGCAGTGGTATCAACGCAGAGT was fused to the 5' end of the primer;
1.SPEN.cDNA.L.outer	TGCTACAGAATCTTCTAGGC	Targeted PCR
1.SPEN.cDNA.R.outer	GTACTGTTGTCCCCTCATTT	Targeted PCR, Targeted RT
10.POTEM.cDNA.L.outer	GTGTCTTCATAGCAGAGTCG	Targeted PCR, Targeted RT
10.POTEM.cDNA.R.outer	CTGGCTGTTAAAAGCAGATG	Targeted PCR
11.EAPP.both.L.outer	AAAGACTTCATCCTTGTCGT	Targeted PCR, Targeted RT
11.EAPP.cDNA.R.outer	ACAACAGCCTGTTCCAAATA	Targeted PCR
12.SLC28A1.cDNA.L.outer	AGACCTCTCCAAGTACAAGC	Targeted PCR
12.SLC28A1.cDNA.R.outer	GCACTGGTAAATCTCAAAGC	Targeted PCR, Targeted RT
13.KIF7.cDNA.L.outer	CAAAGGCCCAAAGTTCCA	Targeted PCR, Targeted RT
13.KIF7.cDNA.R.outer	AGGAACTGAAACAGAAGCTC	Targeted PCR
14.DNAH2.cDNA.L.outer	GCCTACATCAGCCTCTTTAT	Targeted PCR
14.DNAH2.cDNA.R.outer	CCCACGTAGAAAGAAGTTGT	Targeted PCR, Targeted RT
15.SRSF2.cDNA.L.outer	CTTGGACTTGGACCTTCG	Targeted PCR, Targeted RT
15.SRSF2.cDNA.R.outer	CTTCGTTCGCTTTCACGA	Targeted PCR
16.CEBPA.both.L.outer	ACCCCAAACCACTCCC	Targeted PCR, Targeted RT
16.CEBPA.both.R.outer	CAAGGCCAAGAAGTCGG	Targeted PCR
17.CEBPA.both.R.outer	GAGAACTCTAACTCCCCCAT	Targeted PCR
17.CEBPA.cDNA.L.outer	GATGTAGGCGCTGATGTC	Targeted PCR, Targeted RT
18.FCGBP.both.L.outer	GAAGGCTTTGTCACCCTTT	Targeted PCR, Targeted RT
18.FCGBP.both.R.outer	CCTCTGTGGGAACTTCAATG	Targeted PCR
19.ZC3H4.cDNA.L.outer	GAGACAGAAGTTCAAAGTCG	Targeted PCR, Targeted RT
19.ZC3H4.cDNA.R.outer	GTGAACATTCCCCTGGAC	Targeted PCR
2.CACNA1E.cDNA.L.outer	TTTGTGGCTCTCATCATCAT	Targeted PCR
2.CACNA1E.cDNA.R.outer	GATGACCTTCAGGACACATT	Targeted PCR, Targeted RT
20.TTN.both.L.outer	CCAATGCTACAGGATGACTT	Targeted PCR, Targeted RT
20.TTN.cDNA.R.outer	CTCTGCTTATGTTACCTGGG	Targeted PCR
21.KLF7.both.R.outer	TCTGGTCAAAACCTCACAAA	Targeted PCR
21.KLF7.cDNA.L.outer	TGTATAAACTTTCCGGCACC	Targeted PCR, Targeted RT
22.FZD5.cDNA.L.outer	AAGTACTTGAGCATGAGCAC	Targeted PCR, Targeted RT
22.FZD5.cDNA.R.outer	CAACCAGAACCTGAACTCG	Targeted PCR
23.ELFN2.both.L.outer	ATCTCGTCGGGGTTGAA	Targeted PCR, Targeted RT
23.ELFN2.both.R.outer	CTTCAACTGTGAGTGCGA	Targeted PCR
24.TET2.both.R.outer	GAGTCTTGACAGGTGTATCC	Targeted PCR, Targeted RT
24.TET2.cDNA.L.outer	ATAATGTGCAGCAAAAGAGC	Targeted PCR
25.TET2.cDNA.L.outer	CATTGGTATGCACTCTCACT	Targeted PCR
25.TET2.cDNA.R.outer	TTTGTTTTGTACGTGATGGG	Targeted PCR, Targeted RT
26.TENM3.cDNA.L.outer	AGTAAGAGAACATTCGGACC	Targeted PCR
26.TENM3.cDNA.R.outer	TTCCAGTGGTACATTACTGC	Targeted PCR, Targeted RT
28.TENM1.cDNA.L.outer	AAAGTCTTGAAGTGTGCTGA	Targeted PCR, Targeted RT
28.TENM1.cDNA.R.outer	TGTACCCTGGATCAAAATGG	Targeted PCR
3.USH2A.cDNA.L.outer	TCCAACTCCATTACAGCATT	Targeted PCR, Targeted RT
3.USH2A.cDNA.R.outer	TGTGAGCAACGATTTAGAGT	Targeted PCR
4.GPR158.cDNA.L.outer	CCTTATCCTGTTGGAAACGA	Targeted PCR
4.GPR158.cDNA.R.outer	CCGCCAGTCATATATGGAAT	Targeted PCR, Targeted RT
5.ARNTL.cDNA.L.outer	AACACTGTTGTTTTGTCCAG	Targeted PCR
5.ARNTL.cDNA.R.outer	ATCATTCGGCCTATTTTTCCTGC	Targeted PCR, Targeted RT
6.PRPF19.cDNA.L.outer	GTGACTTCCTTGGTGAGAC	Targeted PCR, Targeted RT
6.PRPF19.cDNA.R.outer	TCCCCTGTCTCTAATCATGT	Targeted PCR
7.IL22.cDNA.L.outer	GCTGGAACCTATCAGATTGA	Targeted PCR, Targeted RT
7.IL22.cDNA.R.outer	TGTGAGCTCTTTCCTTATGG	Targeted PCR
8.OTOGL.cDNA.L.outer	CATCTCCTTGGAAAATTGCC	Targeted PCR
8.OTOGL.cDNA.R.outer	TATAGACTGAAGGCAGACCA	Targeted PCR, Targeted RT
9.C12orf73.cDNA.L.outer	CATCCACTGAGCACCTCCTC	Targeted PCR, Targeted RT
9.C12orf73.cDNA.R.outer	TCTAGTAGAGCGCGTGTATA	Targeted PCR
CLIC1.L	TCGTCGGCAGCGTCAGATGTGTATAAGAGACAGTCAGGGTTCAGAGCTGCCAG	Test of MutaSeq with highly expressed genes (Fig. S1f)
ENO1.L	TCGTCGGCAGCGTCAGATGTGTATAAGAGACAGAAACTATTGCGCCTGCCCTG	Test of MutaSeq with highly expressed genes (Fig. S1f)
FTL.L	TCGTCGGCAGCGTCAGATGTGTATAAGAGACAGTTCATGCCCTGGGTTCTGCC	Test of MutaSeq with highly expressed genes (Fig. S1f)
GAPDH.L	TCGTCGGCAGCGTCAGATGTGTATAAGAGACAGAGGGGTGCTAAGCAGTTGGT	Test of MutaSeq with highly expressed genes (Fig. S1f)
HBG2.L	TCGTCGGCAGCGTCAGATGTGTATAAGAGACAGGCTGGAGGAGAAACCCTGGG	Test of MutaSeq with highly expressed genes (Fig. S1f)
NACA.L	TCGTCGGCAGCGTCAGATGTGTATAAGAGACAGACAGGATTCCACCCAGGCAA	Test of MutaSeq with highly expressed genes (Fig. S1f)
NMU.L	TCGTCGGCAGCGTCAGATGTGTATAAGAGACAGATCCTCGACTTTGACTTGCA	Test of MutaSeq with highly expressed genes (Fig. S1f)
RPL11.L	TCGTCGGCAGCGTCAGATGTGTATAAGAGACAGGCTGTCCACTGCACAGTTCG	Test of MutaSeq with highly expressed genes (Fig. S1f)
RPL15.L	TCGTCGGCAGCGTCAGATGTGTATAAGAGACAGCACCACGGCGAACACGAATC	Test of MutaSeq with highly expressed genes (Fig. S1f)
RPS14.L	TCGTCGGCAGCGTCAGATGTGTATAAGAGACAGTCATCCCACCAGTCACACGG	Test of MutaSeq with highly expressed genes (Fig. S1f)
RPS16.L	TCGTCGGCAGCGTCAGATGTGTATAAGAGACAGGAGATGATTGAGCCGCGCAC	Test of MutaSeq with highly expressed genes (Fig. S1f)
RPS3.L	TCGTCGGCAGCGTCAGATGTGTATAAGAGACAGTTGGCTTTCCAGAGGGCAGT	Test of MutaSeq with highly expressed genes (Fig. S1f)
TXN.L	TCGTCGGCAGCGTCAGATGTGTATAAGAGACAGTGGTGGCTTCAAGCTTTTCCT	Test of MutaSeq with highly expressed genes (Fig. S1f)
CLIC1.R	GTCTCGTGGGCTCGGAGATGTGTATAAGAGACAGTCCCATTCCTGCTGTATGGCA	Test of MutaSeq with highly expressed genes (Fig. S1f)
ENO1.R	GTCTCGTGGGCTCGGAGATGTGTATAAGAGACAGTCTGTTCCATCCATCTCGATCA	Test of MutaSeq with highly expressed genes (Fig. S1f)
FTL.R	GTCTCGTGGGCTCGGAGATGTGTATAAGAGACAGGTGGAGGTTGGTCAGGTGGT	Test of MutaSeq with highly expressed genes (Fig. S1f)
GAPDH.R	GTCTCGTGGGCTCGGAGATGTGTATAAGAGACAGTGATGCCCCCATGTTCGTCA	Test of MutaSeq with highly expressed genes (Fig. S1f)
HBG2.R	GTCTCGTGGGCTCGGAGATGTGTATAAGAGACAGGCCTTGACTTTGGGGTTGCC	Test of MutaSeq with highly expressed genes (Fig. S1f)
NACA.R	GTCTCGTGGGCTCGGAGATGTGTATAAGAGACAGCCGTGCCTTCTTTTCACTCCG	Test of MutaSeq with highly expressed genes (Fig. S1f)
NMU.R	GTCTCGTGGGCTCGGAGATGTGTATAAGAGACAGAGCTCGTTCCTCACCTGCAT	Test of MutaSeq with highly expressed genes (Fig. S1f)
RPL11.R	GTCTCGTGGGCTCGGAGATGTGTATAAGAGACAGCCCAGATCGATGTGTTCCTGGA	Test of MutaSeq with highly expressed genes (Fig. S1f)
RPL15.R	GTCTCGTGGGCTCGGAGATGTGTATAAGAGACAGGCTCTCTGCTCTCCACAGGG	Test of MutaSeq with highly expressed genes (Fig. S1f)
RPS14.R	GTCTCGTGGGCTCGGAGATGTGTATAAGAGACAGGTCATCAGCCTCGGACCTCA	Test of MutaSeq with highly expressed genes (Fig. S1f)
RPS16.R	GTCTCGTGGGCTCGGAGATGTGTATAAGAGACAGACCACCACCCTTTACACGGA	Test of MutaSeq with highly expressed genes (Fig. S1f)
RPS3.R	GTCTCGTGGGCTCGGAGATGTGTATAAGAGACAGGCACACAGACCTCTAGTGGC	Test of MutaSeq with highly expressed genes (Fig. S1f)
TXN.R	GTCTCGTGGGCTCGGAGATGTGTATAAGAGACAGAGTGTGAAGTCAAATGCATGCC	Test of MutaSeq with highly expressed genes (Fig. S1f)
